# Raman spectra identify vancomycin-resistant phenotypes and their transcriptomic features in *Staphylococcus aureus*

**DOI:** 10.1101/2024.05.12.593718

**Authors:** Ken-ichiro F. Kamei, Reiko Okura, Koseki J. Kobayashi-Kirschvink, Yuki Katayama, Yuichi Wakamoto

## Abstract

*Staphylococcus aureus* is a pathogenic bacterium that has caused multiple epidemics linked with the emergence of new antibiotic resistance. Vancomycin is the first-line antibiotic to treat methicillin-resistant *S. aureus* (MRSA) infections. However, several types of vancomycin-non-susceptible MRSA strains have been isolated from patients to date. Rapid assessment of their resistance levels and underlying molecular profiles is crucial for preventing their spread and counteracting resistance; however, the broad resistance spectrum and the diversity of genetic changes have impeded this practice. Here, we demonstrate that the vancomycin resistance levels of various MRSA strains can be determined using dimension-reduced Raman spectra obtained from single cells. The transcriptome profiles of the different strains can also be predicted from their dimensionally reduced Raman spectra by simple linear regression. This Raman-transcriptome correspondence allows us to map the transcriptome components onto dimension-reduced Raman space and characterize groups of genes associated with different phenotypes. Furthermore, single-cell Raman spectra predicted a cell strain with greater phenotypic heterogeneity, which was confirmed by single-cell growth analysis. Overall, our results demonstrate the efficacy of Raman spectroscopy in identifying resistant phenotypes, their associated gene expression features, and intrapopulation phenotypic heterogeneity.
