## Supplementary material for "Raman spectra identify vancomycin-resistant phenotypes and their transcriptomic features in *Staphylococcus aureus*": Table 1

### Sheet: Sheet1
ORF ID	Gene name	Expression pattern
SA1860	ilvH	Expressed only in laboratory-constructed VISA strains
SA1862	leuA
SA1861	ilvC
SA0144	capA	Expressed only in clinically isolated VISA strains
SA0146	capC
SA0147	capD
SA0145	capB
SA2168	-
SA2492	vraD	Expressed in both clinically isiolated and laboratory-constructed VISA strains
SAS091	-
SA2493	vraE
SA2097	-
