## Supplementary material for "Raman spectra identify vancomycin-resistant phenotypes and their transcriptomic features in *Staphylococcus aureus*": Table S1

### Sheet: Sheet1
metric	estimation error	p-value
PRESS	10904	0.000999
cosine distance	0.2846	0.000999
1 - Pearson's correlation coefficient	0.3885	0.000999
L1 norm	7270.4	0.000999
median of relative errors	0.532	0.000999
